# Statistical Model Comparison Supports a Pitcher Origin of *Utricularia* Suction Traps

**DOI:** 10.64898/2026.04.19.719479

**Authors:** Masafumi Obara, Nicholas J. Matzke, Matt Fulmer, Shane Wright

## Abstract

Carnivorous plants have been the subject of fascination and research ever since Darwin codified the subject in his 1875 book *Insectivorous Plants*. The origin of complex trapping mechanisms from structures adapted for photosynthesis is of particular interest. While Darwin proposed a plausible scenario for the origin of the snap traps of the Venus flytrap from simpler adhesive traps, the origin of the tiny and complex bladder traps of the genus *Utricularia* mystified Darwin and many subsequent workers, despite *Utricularia* being the most diverse genus of carnivorous plants. In this study, we test the “pitcher hypothesis,” which proposes that *Utricularia* bladder traps evolved gradually from an adhesive trap ancestor, via an extinct pitcher trap intermediate. To overcome the lack of any fossil evidence for this scenario, we constructed a variety of continuous-time Markov chain (CTMC) models, each of which consists of a transition matrix allowing or disallowing certain transitions between 11 types of traps. We assembled available phylogenetic trees for 436 carnivorous plant species and noncarnivorous outgroups, classified each species by trap type, and statistically compared the fit of 18 CTMC models using Maximum Likelihood and statistical model comparison with Akaike Information Criterion. The best-fitting model (PH-7R-AAI), consistent with our pitcher hypothesis, had an AIC weight of 60%, with two similar models accounting for the remaining 40%. These results support a circuitous stepwise evolutionary pathway to the bladder trap, and demonstrate how a detailed stepwise evolutionary scenario may be statistically tested even without direct fossil evidence of key intermediate stages.
