## Supplementary material for "Statistical Model Comparison Supports a Pitcher Origin of *Utricularia* Suction Traps": 11state_rate_matrix

### Sheet: Sheet1
		Manual states	ACE states	desc
		no trap	1	no trap
		1	2	aerial sticky
		2	3	ground sticky
		3	4	amphibious snaptrap
		4	5	aquatic snaptrap
		5	6	aerial both
		6	7	ground both
		7	8	aerial pitcher
		8	9	ground pitcher
		9	10	amphibious pitcher
		10	11	aquatic pitcher
						Equal-rates Model													Model Description	All trap types have equal rates of transitioning to others
						States	1	2	3	4	5	6	7	8	9	10	11
						1	0	1	1	1	1	1	1	1	1	1	1
						2	1	0	1	1	1	1	1	1	1	1	1
						3	1	1	0	1	1	1	1	1	1	1	1
						4	1	1	1	0	1	1	1	1	1	1	1
						5	1	1	1	1	0	1	1	1	1	1	1
						6	1	1	1	1	1	0	1	1	1	1	1
						7	1	1	1	1	1	1	0	1	1	1	1
						8	1	1	1	1	1	1	1	0	1	1	1
						9	1	1	1	1	1	1	1	1	0	1	1
						10	1	1	1	1	1	1	1	1	1	0	1
						11	1	1	1	1	1	1	1	1	1	1	0
						SYM (symmetric model)													Model Description	The rate of change from one trap type to another is equal to the rate of reversal
						States	1	2	3	4	5	6	7	8	9	10	11
						1	0	1	2	3	4	5	6	7	8	9	10						0	1	2	3	4	5	6	7	8	9	10		0,1,2,3,4,5,6,7,8,9,10,
						2	1	0	11	12	13	14	15	16	17	18	19						1	0	11	12	13	14	15	16	17	18	19		1,0,11,12,13,14,15,16,17,18,19,
						3	2	11	0	20	21	22	23	24	25	26	27						2	11	0	20	21	22	23	24	25	26	27		2,11,0,20,21,22,23,24,25,26,27,
						4	3	12	20	0	28	29	30	31	32	33	34						3	12	20	0	28	29	30	31	32	33	34		3,12,20,0,28,29,30,31,32,33,34,
						5	4	13	21	28	0	35	36	37	38	39	40						4	13	21	28	0	35	36	37	38	39	40		4,13,21,28,0,35,36,37,38,39,40,
						6	5	14	22	29	35	0	41	42	43	44	45						5	14	22	29	35	0	41	42	43	44	45		5,14,22,29,35,0,41,42,43,44,45,
						7	6	15	23	30	36	41	0	46	47	48	49						6	15	23	30	36	41	0	46	47	48	49		6,15,23,30,36,41,0,46,47,48,49,
						8	7	16	24	31	37	42	46	0	50	51	52						7	16	24	31	37	42	46	0	50	51	52		7,16,24,31,37,42,46,0,50,51,52,
						9	8	17	25	32	38	43	47	50	0	53	54						8	17	25	32	38	43	47	50	0	53	54		8,17,25,32,38,43,47,50,0,53,54,
						10	9	18	26	33	39	44	48	51	53	0	55						9	18	26	33	39	44	48	51	53	0	55		9,18,26,33,39,44,48,51,53,0,55,
						11	10	19	27	34	40	45	49	52	54	55	0						10	19	27	34	40	45	49	52	54	55	0		10,19,27,34,40,45,49,52,54,55,0,
						ARD (all-rates-different)													Model Description	All trap types have different rates of transitioning to others
						States	1	2	3	4	5	6	7	8	9	10	11
						1	0	1	2	3	4	5	6	7	8	9	10						0	1	2	3	4	5	6	7	8	9	10		0,1,2,3,4,5,6,7,8,9,10,
						2	56	0	11	12	13	14	15	16	17	18	19						56	0	11	12	13	14	15	16	17	18	19		56,0,11,12,13,14,15,16,17,18,19,
						3	57	66	0	20	21	22	23	24	25	26	27						57	66	0	20	21	22	23	24	25	26	27		57,66,0,20,21,22,23,24,25,26,27,
						4	58	67	75	0	28	29	30	31	32	33	34						58	67	75	0	28	29	30	31	32	33	34		58,67,75,0,28,29,30,31,32,33,34,
						5	59	68	76	83	0	35	36	37	38	39	40						59	68	76	83	0	35	36	37	38	39	40		59,68,76,83,0,35,36,37,38,39,40,
						6	60	69	77	84	90	0	41	42	43	44	45						60	69	77	84	90	0	41	42	43	44	45		60,69,77,84,90,0,41,42,43,44,45,
						7	61	70	78	85	91	96	0	46	47	48	49						61	70	78	85	91	96	0	46	47	48	49		61,70,78,85,91,96,0,46,47,48,49,
						8	62	71	79	86	92	97	101	0	50	51	52						62	71	79	86	92	97	101	0	50	51	52		62,71,79,86,92,97,101,0,50,51,52,
						9	63	72	80	87	93	98	102	105	0	53	54						63	72	80	87	93	98	102	105	0	53	54		63,72,80,87,93,98,102,105,0,53,54,
						10	64	73	81	88	94	99	103	106	108	0	55						64	73	81	88	94	99	103	106	108	0	55		64,73,81,88,94,99,103,106,108,0,55,
						11	65	74	82	89	95	100	104	107	109	110	0						65	74	82	89	95	100	104	107	109	110	0		65,74,82,89,95,100,104,107,109,110,0,
						GLCC (Gain-loss-change constrained)													Rates
						States	1	2	3	4	5	6	7	8	9	10	11		1	loss of carnivory
						1	0	2	2	2	2	2	2	2	2	2	2		2	gain of carnivory			0	2	2	2	2	2	2	2	2	2	2		0,2,2,2,2,2,2,2,2,2,2,
						2	1	0	3										3	change within carnivory			1	0	3	0	0	0	0	0	0	0	0		1,0,3,0,0,0,0,0,0,0,0,
						3	1	3	0														1	3	0	0	0	0	0	0	0	0	0		1,3,0,0,0,0,0,0,0,0,0,
						4	1			0	3												1	0	0	0	3	0	0	0	0	0	0		1,0,0,0,3,0,0,0,0,0,0,
						5	1			3	0												1	0	0	3	0	0	0	0	0	0	0		1,0,0,3,0,0,0,0,0,0,0,
						6	1					0	3										1	0	0	0	0	0	3	0	0	0	0		1,0,0,0,0,0,3,0,0,0,0,
						7	1					3	0										1	0	0	0	0	3	0	0	0	0	0		1,0,0,0,0,3,0,0,0,0,0,
						8	1							0	3	3	3						1	0	0	0	0	0	0	0	3	3	3		1,0,0,0,0,0,0,0,3,3,3,
						9	1							3	0	3	3						1	0	0	0	0	0	0	3	0	3	3		1,0,0,0,0,0,0,3,0,3,3,
						10	1							3	3	0	3						1	0	0	0	0	0	0	3	3	0	3		1,0,0,0,0,0,0,3,3,0,3,
						11	1							3	3	3	0						1	0	0	0	0	0	0	3	3	3	0		1,0,0,0,0,0,0,3,3,3,0,
						GLCU (Gain-loss-change-2 unconstrained)													Rates
						States	1	2	3	4	5	6	7	8	9	10	11		1	loss of carnivory
						1	0	2	2	2	2	2	2	2	2	2	2		2	gain of carnivory			0	2	2	2	2	2	2	2	2	2	2		0,2,2,2,2,2,2,2,2,2,2,
						2	1	0	3	3	3	3	3	3	3	3	3		3	change between any traps			1	0	3	3	3	3	3	3	3	3	3		1,0,3,3,3,3,3,3,3,3,3,
						3	1	3	0	3	3	3	3	3	3	3	3						1	3	0	3	3	3	3	3	3	3	3		1,3,0,3,3,3,3,3,3,3,3,
						4	1	3	3	0	3	3	3	3	3	3	3						1	3	3	0	3	3	3	3	3	3	3		1,3,3,0,3,3,3,3,3,3,3,
						5	1	3	3	3	0	3	3	3	3	3	3						1	3	3	3	0	3	3	3	3	3	3		1,3,3,3,0,3,3,3,3,3,3,
						6	1	3	3	3	3	0	3	3	3	3	3						1	3	3	3	3	0	3	3	3	3	3		1,3,3,3,3,0,3,3,3,3,3,
						7	1	3	3	3	3	3	0	3	3	3	3						1	3	3	3	3	3	0	3	3	3	3		1,3,3,3,3,3,0,3,3,3,3,
						8	1	3	3	3	3	3	3	0	3	3	3						1	3	3	3	3	3	3	0	3	3	3		1,3,3,3,3,3,3,0,3,3,3,
						9	1	3	3	3	3	3	3	3	0	3	3						1	3	3	3	3	3	3	3	0	3	3		1,3,3,3,3,3,3,3,0,3,3,
						10	1	3	3	3	3	3	3	3	3	0	3						1	3	3	3	3	3	3	3	3	0	3		1,3,3,3,3,3,3,3,3,0,3,
						11	1	3	3	3	3	3	3	3	3	3	0						1	3	3	3	3	3	3	3	3	3	0		1,3,3,3,3,3,3,3,3,3,0,
						ARVTZ (Assymetric Rate Variation by Trapping Zone)													Rates	Description
			ACE states	desc		States	1	2	3	4	5	6	7	8	9	10	11		1	loss of carnivory
			1	no trap		1	0	2	2	2	2	2	2	2	2	2	2		2	gain of carnivory			0	2	2	2	2	2	2	2	2	2	2		0,2,2,2,2,2,2,2,2,2,2,
			2	aerial sticky		2	1	0	3	4	5		3		3	4	5		3	Aerial to Ground			1	0	3	4	5	0	3	0	3	4	5		1,0,3,4,5,0,3,0,3,4,5,
			3	ground sticky		3	1	6	0	7	8	6		6		7	8		4	Aerial to Amphibious			1	6	0	7	8	6	0	6	0	7	8		1,6,0,7,8,6,0,6,0,7,8,
			4	amphibious snaptrap		4	1	9	10	0	11	9	10	9	10		11		5	Aerial to Aquatic			1	9	10	0	11	9	10	9	10	0	11		1,9,10,0,11,9,10,9,10,0,11,
			5	aquatic snaptrap		5	1	12	13	14	0	12	13	12	13	14			6	Ground to Aerial			1	12	13	14	0	12	13	12	13	14	0		1,12,13,14,0,12,13,12,13,14,0,
			6	aerial both		6	1		3	4	5	0	3		3	4	5		7	Ground to Amphibious			1	0	3	4	5	0	3	0	3	4	5		1,0,3,4,5,0,3,0,3,4,5,
			7	ground both		7	1	6		7	8	6	0	6		7	8		8	Ground to Aquatic			1	6	0	7	8	6	0	6	0	7	8		1,6,0,7,8,6,0,6,0,7,8,
			8	aerial pitcher		8	1		3	4	5		3	0	3	4	5		9	Amphibious to Aerial			1	0	3	4	5	0	3	0	3	4	5		1,0,3,4,5,0,3,0,3,4,5,
			9	ground pitcher		9	1	6		7	8	6		6	0	7	8		10	Amphibious to Ground			1	6	0	7	8	6	0	6	0	7	8		1,6,0,7,8,6,0,6,0,7,8,
			10	amphibious pitcher		10	1	9	10		11	9	10	9	10	0	11		11	Amphibious to Aquatic			1	9	10	0	11	9	10	9	10	0	11		1,9,10,0,11,9,10,9,10,0,11,
			11	aquatic pitcher		11	1	12	13	14		12	13	12	13	14	0		12	Aquatic to Aerial			1	12	13	14	0	12	13	12	13	14	0		1,12,13,14,0,12,13,12,13,14,0,
																			13	Aquatic to Ground
																			14	Aquatic to Amphibious
			ACE states	desc
			1	no trap		SRVTZ (Symmetric Rate Variation by Trapping Zone)													Rates	Description
			2	aerial sticky		States	1	2	3	4	5	6	7	8	9	10	11		1	loss of carnivory
			3	ground sticky		1	0	2	2	2	2	2	2	2	2	2	2		2	gain of carnivory			0	2	2	2	2	2	2	2	2	2	2		0,2,2,2,2,2,2,2,2,2,2,
			4	amphibious snaptrap		2	1	0	3	4	5		3		3	4	5		3	Aerial to Ground or reverse			1	0	3	4	5	0	3	0	3	4	5		1,0,3,4,5,0,3,0,3,4,5,
			5	aquatic snaptrap		3	1	3	0	6	7	3		3		6	7		4	Aerial to Amphibious or reverse			1	3	0	6	7	3	0	3	0	6	7		1,3,0,6,7,3,0,3,0,6,7,
			6	aerial both		4	1	4	6	0	8	4	6	4	6		8		5	Aerial to Aquatic or reverse			1	4	6	0	8	4	6	4	6	0	8		1,4,6,0,8,4,6,4,6,0,8,
			7	ground both		5	1	5	7	8	0	5	7	5	7	8			6	Ground to Amphibious or reverse			1	5	7	8	0	5	7	5	7	8	0		1,5,7,8,0,5,7,5,7,8,0,
			8	aerial pitcher		6	1		3	4	5	0	3		3	4	5		7	Ground to Aquatic or reverse			1	0	3	4	5	0	3	0	3	4	5		1,0,3,4,5,0,3,0,3,4,5,
			9	ground pitcher		7	1	3		6	7	3	0	3		6	7		8	Amphibious to Aquatic reverse			1	3	0	6	7	3	0	3	0	6	7		1,3,0,6,7,3,0,3,0,6,7,
			10	amphibious pitcher		8	1		3	4	5		3	0	3	4	5						1	0	3	4	5	0	3	0	3	4	5		1,0,3,4,5,0,3,0,3,4,5,
			11	aquatic pitcher		9	1	3		6	7	3		3	0	6	7						1	3	0	6	7	3	0	3	0	6	7		1,3,0,6,7,3,0,3,0,6,7,
						10	1	4	6		8	4	6	4	6	0	8						1	4	6	0	8	4	6	4	6	0	8		1,4,6,0,8,4,6,4,6,0,8,
						11	1	5	7	8		5	7	5	7	8	0						1	5	7	8	0	5	7	5	7	8	0		1,5,7,8,0,5,7,5,7,8,0,
			ACE states	desc
			1	no trap		GLCTZ (Gain-loss-change-3 within trapping zone)													Rates	Description
			2	aerial sticky		States	1	2	3	4	5	6	7	8	9	10	11		1	loss of carnivory
			3	ground sticky		1	0	2	2	2	2	2	2	2	2	2	2		2	gain of carnivory			0	2	2	2	2	2	2	2	2	2	2		0,2,2,2,2,2,2,2,2,2,2,
			4	amphibious snaptrap		2	1	0				3		3					3	change within trapping zone			1	0	0	0	0	3	0	3	0	0	0		1,0,0,0,0,3,0,3,0,0,0,
			5	aquatic snaptrap		3	1		0				3		3								1	0	0	0	0	0	3	0	3	0	0		1,0,0,0,0,0,3,0,3,0,0,
			6	aerial both		4	1			0						3							1	0	0	0	0	0	0	0	0	3	0		1,0,0,0,0,0,0,0,0,3,0,
			7	ground both		5	1				0						3						1	0	0	0	0	0	0	0	0	0	3		1,0,0,0,0,0,0,0,0,0,3,
			8	aerial pitcher		6	1	3				0		3									1	3	0	0	0	0	0	3	0	0	0		1,3,0,0,0,0,0,3,0,0,0,
			9	ground pitcher		7	1		3				0		3								1	0	3	0	0	0	0	0	3	0	0		1,0,3,0,0,0,0,0,3,0,0,
			10	amphibious pitcher		8	1	3				3		0									1	3	0	0	0	3	0	0	0	0	0		1,3,0,0,0,3,0,0,0,0,0,
			11	aquatic pitcher		9	1		3				3		0								1	0	3	0	0	0	3	0	0	0	0		1,0,3,0,0,0,3,0,0,0,0,
						10	1			3						0							1	0	0	3	0	0	0	0	0	0	0		1,0,0,3,0,0,0,0,0,0,0,
						11	1				3						0						1	0	0	0	3	0	0	0	0	0	0		1,0,0,0,3,0,0,0,0,0,0,
			ACE states	desc
			1	no trap		PHJ model													Rates	Description
			2	aerial sticky		States	1	2	3	4	5	6	7	8	9	10	11		1	loss of carnivory
			3	ground sticky		1	0	2	2	2	2	2	2	2	2	2	2		2	gain of carnivory			0	2	2	2	2	2	2	2	2	2	2		0,2,2,2,2,2,2,2,2,2,2,
			4	amphibious snaptrap		2	1	0		5				3					3	Aerial sticky - Aerial pitcher			1	0	0	5	0	0	0	3	0	0	0		1,0,0,5,0,0,0,3,0,0,0,
			5	aquatic snaptrap		3	1		0		6				4				4	Ground sticky - Ground pitcher			1	0	0	0	6	0	0	0	4	0	0		1,0,0,0,6,0,0,0,4,0,0,
			6	aerial both		4	1	5		0									5	Aerial sticky -Amphibous snap			1	5	0	0	0	0	0	0	0	0	0		1,5,0,0,0,0,0,0,0,0,0,
			7	ground both		5	1		6		0								6	Ground sticky - Aquatic snap			1	0	6	0	0	0	0	0	0	0	0		1,0,6,0,0,0,0,0,0,0,0,
			8	aerial pitcher		6	1					0			7				7	Aerial both - Ground pitcher			1	0	0	0	0	0	0	0	7	0	0		1,0,0,0,0,0,0,0,7,0,0,
			9	ground pitcher		7	1						0			8			8	Ground both - Amphibious pitcher			1	0	0	0	0	0	0	0	0	8	0		1,0,0,0,0,0,0,0,0,8,0,
			10	amphibious pitcher		8	1	3						0		9			9	Aerial pitcher - Amphibious pitcher			1	3	0	0	0	0	0	0	0	9	0		1,3,0,0,0,0,0,0,0,9,0,
			11	aquatic pitcher		9	1		4			7			0		10		10	Ground pitcher - aquatic pitcher			1	0	4	0	0	7	0	0	0	0	10		1,0,4,0,0,7,0,0,0,0,10,
						10	1						8	9		0							1	0	0	0	0	0	8	9	0	0	0		1,0,0,0,0,0,8,9,0,0,0,
						11	1								10		0						1	0	0	0	0	0	0	0	10	0	0		1,0,0,0,0,0,0,0,10,0,0,
						Pitcher Hypothesis Model													Rates	Description
						States	1	2	3	4	5	6	7	8	9	10	11		1	Loss of Carnivory
						1	0	2	2										2	Gain of Carnivory			0	2	2	0	0	0	0	0	0	0	0		0,2,2,0,0,0,0,0,0,0,0,
						2	1	0	3			11							3	Aerial to Ground (Adhesive)			1	0	3	0	0	11	0	0	0	0	0		1,0,3,0,0,11,0,0,0,0,0,
						3	1	3	0	4			9						4	Ground to Amphibious (Adhesive to Snap)			1	3	0	4	0	0	9	0	0	0	0		1,3,0,4,0,0,9,0,0,0,0,
						4	1			0	5								5	Amphibious to Aquatic (Snap)			1	0	0	0	5	0	0	0	0	0	0		1,0,0,0,5,0,0,0,0,0,0,
						5	1				0								6	Aerial to Ground (Pitcher)			1	0	0	0	0	0	0	0	0	0	0		1,0,0,0,0,0,0,0,0,0,0,
						6	1					0		12					7	Ground to Amphibious (Pitcher to Eel)			1	0	0	0	0	0	0	12	0	0	0		1,0,0,0,0,0,0,12,0,0,0,
						7	1						0		10				8	Amphibious to Aquatic (Eel to Utricularia)			1	0	0	0	0	0	0	0	10	0	0		1,0,0,0,0,0,0,0,10,0,0,
						8	1							0	6				9	Adhesive to Intermediate (Ground)			1	0	0	0	0	0	0	0	6	0	0		1,0,0,0,0,0,0,0,6,0,0,
						9	1							6	0	7			10	Intermediate to Pitcher (Ground)			1	0	0	0	0	0	0	6	0	7	0		1,0,0,0,0,0,0,6,0,7,0,
						10	1									0	8		11	Adhesive to Intermediate (Aerial)			1	0	0	0	0	0	0	0	0	0	8		1,0,0,0,0,0,0,0,0,0,8,
						11	1										0		12	Intermediate to Pitcher (Aerial)			1	0	0	0	0	0	0	0	0	0	0		1,0,0,0,0,0,0,0,0,0,0,
						PHR													Rates	Description
						States	1	2	3	4	5	6	7	8	9	10	11		1	loss of carnivory
						1	0	2	2										2	gain of carnivory			0	2	2	0	0	0	0	0	0	0	0		0,2,2,0,0,0,0,0,0,0,0,
						2	1	0	3			11							3	aerial-ground or reverse (sticky)			1	0	3	0	0	11	0	0	0	0	0		1,0,3,0,0,11,0,0,0,0,0,
						3	1	3	0	4			9						4	ground-amphibious (sticky to snap)			1	3	0	4	0	0	9	0	0	0	0		1,3,0,4,0,0,9,0,0,0,0,
						4	1			0	5								5	amphibious-aquatic (snap)			1	0	0	0	5	0	0	0	0	0	0		1,0,0,0,5,0,0,0,0,0,0,
						5	1				0								6	aerial-ground or reverse (pitcher)			1	0	0	0	0	0	0	0	0	0	0		1,0,0,0,0,0,0,0,0,0,0,
						6	1	11				0		12					7	ground-amphibious (pitcher-lobster)			1	11	0	0	0	0	0	12	0	0	0		1,11,0,0,0,0,0,12,0,0,0,
						7	1		9				0		10				8	amphibious-aquatic (lobster-aquatic pitcher)			1	0	9	0	0	0	0	0	10	0	0		1,0,9,0,0,0,0,0,10,0,0,
						8	1					12		0	6				9	sticky-both (within ground) or reverse			1	0	0	0	0	12	0	0	6	0	0		1,0,0,0,0,12,0,0,6,0,0,
						9	1						10	6	0	7			10	both-pitcher (within ground) or reverse			1	0	0	0	0	0	10	6	0	7	0		1,0,0,0,0,0,10,6,0,7,0,
						10	1									0	8		11	sticky-both (within aerial) or reverse			1	0	0	0	0	0	0	0	0	0	8		1,0,0,0,0,0,0,0,0,0,8,
						11	1										0		12	both-pitcher (within aerial) or reverse			1	0	0	0	0	0	0	0	0	0	0		1,0,0,0,0,0,0,0,0,0,0,
						PH-8R													Rates	Description
						States	1	2	3	4	5	6	7	8	9	10	11		1	loss of carnivory
						1	0	2	2										2	gain of carnivory			0	2	2	0	0	0	0	0	0	0	0		0,2,2,0,0,0,0,0,0,0,0,
						2	1	0	3			11							3	aerial-ground or reverse (sticky)			1	0	3	0	0	11	0	0	0	0	0		1,0,3,0,0,11,0,0,0,0,0,
						3	1	3	0	4			9						4	ground-amphibious (sticky to snap)			1	3	0	4	0	0	9	0	0	0	0		1,3,0,4,0,0,9,0,0,0,0,
						4	1			0	5								5	amphibious-aquatic (snap)			1	0	0	0	5	0	0	0	0	0	0		1,0,0,0,5,0,0,0,0,0,0,
						5	1				0								6	aerial-ground or reverse (pitcher)			1	0	0	0	0	0	0	0	0	0	0		1,0,0,0,0,0,0,0,0,0,0,
						6	1	15				0		12					7	ground-amphibious (pitcher-lobster)			1	15	0	0	0	0	0	12	0	0	0		1,15,0,0,0,0,0,12,0,0,0,
						7	1		13				0		10				8	amphibious-aquatic (lobster-aquatic pitcher)			1	0	13	0	0	0	0	0	10	0	0		1,0,13,0,0,0,0,0,10,0,0,
						8	1					16		0	6				9	sticky-both (within ground)			1	0	0	0	0	16	0	0	6	0	0		1,0,0,0,0,16,0,0,6,0,0,
						9	1						14	6	0	7			10	both-pitcher (within ground)			1	0	0	0	0	0	14	6	0	7	0		1,0,0,0,0,0,14,6,0,7,0,
						10	1									0	8		11	sticky-both (within aerial)			1	0	0	0	0	0	0	0	0	0	8		1,0,0,0,0,0,0,0,0,0,8,
						11	1										0		12	both-pitcher (within aerial)			1	0	0	0	0	0	0	0	0	0	0		1,0,0,0,0,0,0,0,0,0,0,
																			13	both-sticky (within ground)
																			14	pitcher-both (within ground)
																			15	both-sticky (within aerial)
																			16	pitcher-both (within aerial)
						PH-6R-G													Rates	Description
						States	1	2	3	4	5	6	7	8	9	10	11		1	loss of carnivory
						1	0	2	2										2	gain of carnivory			0	2	2	0	0	0	0	0	0	0	0		0,2,2,0,0,0,0,0,0,0,0,
						2	1	0	3			11							3	aerial-ground or reverse (sticky)			1	0	3	0	0	11	0	0	0	0	0		1,0,3,0,0,11,0,0,0,0,0,
						3	1	3	0	4			9						4	ground-amphibious (sticky to snap)			1	3	0	4	0	0	9	0	0	0	0		1,3,0,4,0,0,9,0,0,0,0,
						4	1			0	5								5	amphibious-aquatic (snap)			1	0	0	0	5	0	0	0	0	0	0		1,0,0,0,5,0,0,0,0,0,0,
						5	1				0								6	aerial-ground or reverse (pitcher)			1	0	0	0	0	0	0	0	0	0	0		1,0,0,0,0,0,0,0,0,0,0,
						6	1	13				0		12					7	ground-amphibious (pitcher-lobster)			1	13	0	0	0	0	0	12	0	0	0		1,13,0,0,0,0,0,12,0,0,0,
						7	1						0		10				8	amphibious-aquatic (lobster-aquatic pitcher)			1	0	0	0	0	0	0	0	10	0	0		1,0,0,0,0,0,0,0,10,0,0,
						8	1					14		0	6				9	sticky-both (within ground)			1	0	0	0	0	14	0	0	6	0	0		1,0,0,0,0,14,0,0,6,0,0,
						9	1							6	0	7			10	both-pitcher (within ground)			1	0	0	0	0	0	0	6	0	7	0		1,0,0,0,0,0,0,6,0,7,0,
						10	1									0	8		11	sticky-both (within aerial)			1	0	0	0	0	0	0	0	0	0	8		1,0,0,0,0,0,0,0,0,0,8,
						11	1										0		12	both-pitcher (within aerial)			1	0	0	0	0	0	0	0	0	0	0		1,0,0,0,0,0,0,0,0,0,0,
																			13	both-sticky (within aerial)
																			14	pitcher-both (within aerial)
						PH-6R-A													Rates	Description
						States	1	2	3	4	5	6	7	8	9	10	11		1	loss of carnivory
						1	0	2	2										2	gain of carnivory			0	2	2	0	0	0	0	0	0	0	0		0,2,2,0,0,0,0,0,0,0,0,
						2	1	0	3			11							3	aerial-ground or reverse (sticky)			1	0	3	0	0	11	0	0	0	0	0		1,0,3,0,0,11,0,0,0,0,0,
						3	1	3	0	4			9						4	ground-amphibious (sticky to snap)			1	3	0	4	0	0	9	0	0	0	0		1,3,0,4,0,0,9,0,0,0,0,
						4	1			0	5								5	amphibious-aquatic (snap)			1	0	0	0	5	0	0	0	0	0	0		1,0,0,0,5,0,0,0,0,0,0,
						5	1				0								6	aerial-ground or reverse (pitcher)			1	0	0	0	0	0	0	0	0	0	0		1,0,0,0,0,0,0,0,0,0,0,
						6	1					0		12					7	ground-amphibious (pitcher-lobster)			1	0	0	0	0	0	0	12	0	0	0		1,0,0,0,0,0,0,12,0,0,0,
						7	1		13				0		10				8	amphibious-aquatic (lobster-aquatic pitcher)			1	0	13	0	0	0	0	0	10	0	0		1,0,13,0,0,0,0,0,10,0,0,
						8	1							0	6				9	sticky-both (within ground)			1	0	0	0	0	0	0	0	6	0	0		1,0,0,0,0,0,0,0,6,0,0,
						9	1						14	6	0	7			10	both-pitcher (within ground)			1	0	0	0	0	0	14	6	0	7	0		1,0,0,0,0,0,14,6,0,7,0,
						10	1									0	8		11	sticky-both (within aerial)			1	0	0	0	0	0	0	0	0	0	8		1,0,0,0,0,0,0,0,0,0,8,
						11	1										0		12	both-pitcher (within aerial)			1	0	0	0	0	0	0	0	0	0	0		1,0,0,0,0,0,0,0,0,0,0,
																			13	both-sticky (within ground)
																			14	pitcher-both (within ground)
						PH-7R-AAI													Rates	Description
						States	1	2	3	4	5	6	7	8	9	10	11		1	loss of carnivory
						1	0	2	2										2	gain of carnivory			0	2	2	0	0	0	0	0	0	0	0		0,2,2,0,0,0,0,0,0,0,0,
						2	1	0	3			11							3	aerial-ground or reverse (sticky)			1	0	3	0	0	11	0	0	0	0	0		1,0,3,0,0,11,0,0,0,0,0,
						3	1	3	0	4			9						4	ground-amphibious (sticky to snap)			1	3	0	4	0	0	9	0	0	0	0		1,3,0,4,0,0,9,0,0,0,0,
						4	1			0	5								5	amphibious-aquatic (snap)			1	0	0	0	5	0	0	0	0	0	0		1,0,0,0,5,0,0,0,0,0,0,
						5	1				0								6	aerial-ground or reverse (pitcher)			1	0	0	0	0	0	0	0	0	0	0		1,0,0,0,0,0,0,0,0,0,0,
						6	1					0		12					7	ground-amphibious (pitcher-lobster)			1	0	0	0	0	0	0	12	0	0	0		1,0,0,0,0,0,0,12,0,0,0,
						7	1		13				0		10				8	amphibious-aquatic (lobster-aquatic pitcher)			1	0	13	0	0	0	0	0	10	0	0		1,0,13,0,0,0,0,0,10,0,0,
						8	1					15		0	6				9	sticky-both (within ground)			1	0	0	0	0	15	0	0	6	0	0		1,0,0,0,0,15,0,0,6,0,0,
						9	1						14	6	0	7			10	both-pitcher (within ground)			1	0	0	0	0	0	14	6	0	7	0		1,0,0,0,0,0,14,6,0,7,0,
						10	1									0	8		11	sticky-both (within aerial)			1	0	0	0	0	0	0	0	0	0	8		1,0,0,0,0,0,0,0,0,0,8,
						11	1										0		12	both-pitcher (within aerial)			1	0	0	0	0	0	0	0	0	0	0		1,0,0,0,0,0,0,0,0,0,0,
																			13	both-sticky (within ground)
																			14	pitcher-both (within ground)
																			15	pitcher-both (within aerial)
						PH-7R-AIP													Rates	Description
						States	1	2	3	4	5	6	7	8	9	10	11		1	loss of carnivory
						1	0	2	2										2	gain of carnivory			0	2	2	0	0	0	0	0	0	0	0		0,2,2,0,0,0,0,0,0,0,0,
						2	1	0	3			11							3	aerial-ground or reverse (sticky)			1	0	3	0	0	11	0	0	0	0	0		1,0,3,0,0,11,0,0,0,0,0,
						3	1	3	0	4			9						4	ground-amphibious (sticky to snap)			1	3	0	4	0	0	9	0	0	0	0		1,3,0,4,0,0,9,0,0,0,0,
						4	1			0	5								5	amphibious-aquatic (snap)			1	0	0	0	5	0	0	0	0	0	0		1,0,0,0,5,0,0,0,0,0,0,
						5	1				0								6	aerial-ground or reverse (pitcher)			1	0	0	0	0	0	0	0	0	0	0		1,0,0,0,0,0,0,0,0,0,0,
						6	1	15				0		12					7	ground-amphibious (pitcher-lobster)			1	15	0	0	0	0	0	12	0	0	0		1,15,0,0,0,0,0,12,0,0,0,
						7	1		13				0		10				8	amphibious-aquatic (lobster-aquatic pitcher)			1	0	13	0	0	0	0	0	10	0	0		1,0,13,0,0,0,0,0,10,0,0,
						8	1							0	6				9	sticky-both (within ground)			1	0	0	0	0	0	0	0	6	0	0		1,0,0,0,0,0,0,0,6,0,0,
						9	1						14	6	0	7			10	both-pitcher (within ground)			1	0	0	0	0	0	14	6	0	7	0		1,0,0,0,0,0,14,6,0,7,0,
						10	1									0	8		11	sticky-both (within aerial)			1	0	0	0	0	0	0	0	0	0	8		1,0,0,0,0,0,0,0,0,0,8,
						11	1										0		12	both-pitcher (within aerial)			1	0	0	0	0	0	0	0	0	0	0		1,0,0,0,0,0,0,0,0,0,0,
																			13	both-sticky (within ground)
																			14	pitcher-both (within ground)
																			15	both-sticky (within aerial)
						PH-7R-GAI													Rates	Description
						States	1	2	3	4	5	6	7	8	9	10	11		1	loss of carnivory
						1	0	2	2										2	gain of carnivory			0	2	2	0	0	0	0	0	0	0	0		0,2,2,0,0,0,0,0,0,0,0,
						2	1	0	3			11							3	aerial-ground or reverse (sticky)			1	0	3	0	0	11	0	0	0	0	0		1,0,3,0,0,11,0,0,0,0,0,
						3	1	3	0	4			9						4	ground-amphibious (sticky to snap)			1	3	0	4	0	0	9	0	0	0	0		1,3,0,4,0,0,9,0,0,0,0,
						4	1			0	5								5	amphibious-aquatic (snap)			1	0	0	0	5	0	0	0	0	0	0		1,0,0,0,5,0,0,0,0,0,0,
						5	1				0								6	aerial-ground or reverse (pitcher)			1	0	0	0	0	0	0	0	0	0	0		1,0,0,0,0,0,0,0,0,0,0,
						6	1	13				0		12					7	ground-amphibious (pitcher-lobster)			1	13	0	0	0	0	0	12	0	0	0		1,13,0,0,0,0,0,12,0,0,0,
						7	1						0		10				8	amphibious-aquatic (lobster-aquatic pitcher)			1	0	0	0	0	0	0	0	10	0	0		1,0,0,0,0,0,0,0,10,0,0,
						8	1					14		0	6				9	sticky-both (within ground)			1	0	0	0	0	14	0	0	6	0	0		1,0,0,0,0,14,0,0,6,0,0,
						9	1						15	6	0	7			10	both-pitcher (within ground)			1	0	0	0	0	0	15	6	0	7	0		1,0,0,0,0,0,15,6,0,7,0,
						10	1									0	8		11	sticky-both (within aerial)			1	0	0	0	0	0	0	0	0	0	8		1,0,0,0,0,0,0,0,0,0,8,
						11	1										0		12	both-pitcher (within aerial)			1	0	0	0	0	0	0	0	0	0	0		1,0,0,0,0,0,0,0,0,0,0,
																			13	both-sticky (within ground)
																			14	pitcher-both (within ground)
																			15	pitcher-both (within ground)
						PH-7R-GIR													Rates	Description
						States	1	2	3	4	5	6	7	8	9	10	11		1	loss of carnivory
						1	0	2	2										2	gain of carnivory			0	2	2	0	0	0	0	0	0	0	0		0,2,2,0,0,0,0,0,0,0,0,
						2	1	0	3			11							3	aerial-ground or reverse (sticky)			1	0	3	0	0	11	0	0	0	0	0		1,0,3,0,0,11,0,0,0,0,0,
						3	1	3	0	4			9						4	ground-amphibious (sticky to snap)			1	3	0	4	0	0	9	0	0	0	0		1,3,0,4,0,0,9,0,0,0,0,
						4	1			0	5								5	amphibious-aquatic (snap)			1	0	0	0	5	0	0	0	0	0	0		1,0,0,0,5,0,0,0,0,0,0,
						5	1				0								6	aerial-ground or reverse (pitcher)			1	0	0	0	0	0	0	0	0	0	0		1,0,0,0,0,0,0,0,0,0,0,
						6	1	13				0		12					7	ground-amphibious (pitcher-lobster)			1	13	0	0	0	0	0	12	0	0	0		1,13,0,0,0,0,0,12,0,0,0,
						7	1		15				0		10				8	amphibious-aquatic (lobster-aquatic pitcher)			1	0	15	0	0	0	0	0	10	0	0		1,0,15,0,0,0,0,0,10,0,0,
						8	1					14		0	6				9	sticky-both (within ground)			1	0	0	0	0	14	0	0	6	0	0		1,0,0,0,0,14,0,0,6,0,0,
						9	1							6	0	7			10	both-pitcher (within ground)			1	0	0	0	0	0	0	6	0	7	0		1,0,0,0,0,0,0,6,0,7,0,
						10	1									0	8		11	sticky-both (within aerial)			1	0	0	0	0	0	0	0	0	0	8		1,0,0,0,0,0,0,0,0,0,8,
						11	1										0		12	both-pitcher (within aerial)			1	0	0	0	0	0	0	0	0	0	0		1,0,0,0,0,0,0,0,0,0,0,
																			13	both-sticky (within ground)
																			14	pitcher-both (within ground)
																			15	both-sticky (within ground)
